# Distinct mesenchymal cell states mediate prostate cancer progression

**DOI:** 10.1101/2023.03.29.534769

**Authors:** Hubert Pakula, Mohamed Omar, Ryan Carelli, Filippo Pederzoli, Giuseppe Nicolò Fanelli, Tania Pannellini, Lucie Van Emmenis, Silvia Rodrigues, Caroline Fidalgo-Ribeiro, Pier V. Nuzzo, Nicholas J. Brady, Madhavi Jere, Caitlin Unkenholz, Mohammad K. Alexanderani, Francesca Khani, Francisca Nunes de Almeida, Cory Abate-Shen, Matthew B Greenblatt, David S. Rickman, Christopher E. Barbieri, Brian D. Robinson, Luigi Marchionni, Massimo Loda

## Abstract

Alterations in tumor stroma influence prostate cancer progression and metastatic potential. However, the molecular underpinnings of this stromal-epithelial crosstalk are largely unknown. Here, we compare mesenchymal cells from four genetically engineered mouse models (GEMMs) of prostate cancer representing different stages of the disease to their wild-type (WT) counterparts by single-cell RNA sequencing (scRNA-seq) and, ultimately, to human tumors with comparable genotypes. We identified 8 transcriptionally and functionally distinct stromal populations responsible for common and GEMM-specific transcriptional programs. We show that stromal responses are conserved in mouse models and human prostate cancers with the same genomic alterations. We noted striking similarities between the transcriptional profiles of the stroma of murine models of advanced disease and those of of human prostate cancer bone metastases. These profiles were then used to build a robust gene signature that can predict metastatic progression in prostate cancer patients with localized disease and is also associated with progression-free survival independent of Gleason score. Taken together, this offers new evidence that stromal microenvironment mediates prostate cancer progression, further identifying tissue-based biomarkers and potential therapeutic targets of aggressive and metastatic disease.
