## Supplementary material for "Distinct mesenchymal cell states mediate prostate cancer progression": Table S1

### Sheet: Sheet1
Mouse model	Designation	Source of reference	Age	Number of mice	Sequencing Identifiers (Chemistry_10x Chromium 3' v2)	Number of cells	Mean reads per cell	median genes per cell	Number of reads	Median UMI per cell
Tmprss2tm1.1(ERG)Sho	T-ERG (MT)	PMID: 23512661	6 months	5	T-ERG #1	9759	28551	1148	278631441	4592
					T-ERG #2	8528	32822	1235	279907207	5070
Nkx3.1creERT2;Ptenf/f ; EYFPf/+	NP (MT)	PMID: 22815528, PMID: 28411207 (Cory Abate-Shen lab)	8 months	3	PtenKO #1	16994	12292	1244	208895102	3115
					PtenKO #2	6616	29951	1719	198157975	5289
Tg(ARR2/Pbsn-MYC)7Key	Hi-MYC (MT)	PMID: 14522256	6 months	5	HiMyc #1	11536	18946	1294	218556506	3556
Pb-Cre4 +/-;Pten f/f; LSL-MYCN +/+; Rb1 f/f	PRN (MT)	PMID: 31260412, PMID: 33658518 (David Rickman Lab)	8 weeks	3	MNRPDKO #1	8777	24441	1075	214519461	2609
					MNRPDKO #2	7068	31919	1618	225603456	4424
					MNRPDKO #3	6612	30114	1554	199112974	4230
					MNRPDKO #4	8867	22964	1675	203625423	4489
					MNRPDKO #5	6049	33884	1818	204966972	5160
FVB/N- pure background	WT for T-ERG and Hi-Myc	FVB/N FVB/N (Stock #: 207)_Charles River Laboratories (CRL)	6 months	5	Fvbn	4104	46650	1891	191451659	6182
B6129SF2/J - littermates	WT for NP	PMID: 22815528, PMID: 28411207 (Cory Abate-Shen lab)	8 months	3	PtenKO WT	4765	27659	1768	131795135	7591
C57BL6/129x1/SvJ) - littermates	WT for PRN	PMID: 31260412, PMID: 33658518 (David Rickman Lab)	8 weeks	5	MNRPDKO WT	1113	173763	1449	193398251	3897
C57Bl/6Jn- pure background	B6 (additional WT)	C57BL/6J (Stock #: 000664)_The Jackson Laboratory	6 months	5	B6 #1	6878	32696	1805	224885764	5484
					B6 #2	7444	30598	1753	227770820	5216
B6129SF2/J- pure background	B6.129 (additional WT)	B6129SF2/J (Stock #: 101045)_The Jackson Laboratory	6 months	4	129.B6 #1	3939	58848	921	231804225	2639
					129.B6 #2	4603	45624	993	210007404	2917
