## Supplementary material for "Distinct mesenchymal cell states mediate prostate cancer progression": Table S2

### Sheet: Sheet 1
Endothelial	Mesenchymal1	Mesenchymal2	Dendritic	B	T_NK	Myeloid	Luminal	Basal	Neuroendocrine
Cldn5	Col1a1	Myh11	Cd1c	Cd79a	Cd3d	Cd68	Nkx3-1	Krt5	Ascl1
Pecam	Bgn	Myl9	Cd207	Cd79b	Cd3e	Lyz	Krt8	Krt14	Chga
Vwf	Dcn	Acta2	Clec9a		Cd3g	Aif1	Krt18	Tp63	Chgb
	Pdgfra	Tgln	Lilra4				Cd24	Krt19	Syp
	Pdgfrb	Pln	Ccl19				Psca		Foxa2
	Vimentin	Actg2					Lm07		Nkx2-1
	Tnc						Cldn3		Eno2
	Alcam						Amacr		Mycn
	Col1a2						Erg		Pou3f2
	Fgfr1						Aldh1a3		Lmo3
	Fgfr2								Insm1
	Fgfr3								Ezh2
	Fgfr4								Sox2
	Igf1r								Siah2
	Igf2r
	Insr
	Insrr
	Met
	Mst1r
	Csf1r
	Flt3
	Kit
