## Supplementary material for "Distinct mesenchymal cell states mediate prostate cancer progression": Table S6

### Sheet: Sheet1
Mouse
	Target	AbID	Product Name	clone	Clonality	Host species	dilution	fluor	dilution
	Gpx3	ab256470	Anti-Glutathione Peroxidase 3/GPx-3 antibody [EPR22815-112]	EPR22815-112	Monoclonal	Rabbit	1/200	Opal 480	1/75
	C3	ab200999	Anti-C3 antibody [EPR19394]	EPR19394	Monoclonal	Rabbit	1/10 000	Opal 520	1/75
	Sfrp2	ab92667	Anti-SFRP2 antibody (ab92667)	polyclonal	polyclonal	rabbit	1/100	Opal 620	1/100
	Lgr5	ab219107	Anti-LGR5 antibody (ab219107)	polyclonal	polyclonal	Rabbit	1/300	Opal 690	1/100
Human and mouse	Target	AbID	Product Name	clone	Clonality	Host species	dilution	fluor	dilution
	Synaptophysin	BD Biosciences (611880)	Purified Mouse Anti-Synaptophysin	2/synaptophysin (RUO)	Monoclonal	Mouse	1/100	Opal 520	1/75
	Periostin	ab215199	Recombinant Anti-Periostin antibody [EPR20806]	EPR20806	Monoclonal	Rabbit	1/1000	Opal 570	1/100
	AR	ab9377	Anti-wide spectrum Cytokeratin antibody	EPR179(2)	Monoclonal	Rabbit	1/1000	Opal 620	1/100
	Chromogranin	ab45179	Anti-Chromogranin A antibody (ab45179)	polyclonal	polyclonal	Rabbit	1/800	Opal 690	1/100
	PanCK	ab217916	Anti-pan Cytokeratin antibody (ab217916)	polyclonal	polyclonal	Rabbit	1/400	Opal 780/ TSA-DIG	1/15 1/50
